# Experimental evolution of phosphomannomutase-deficient yeast reveals compensatory mutations in a phosphoglucomutase

**DOI:** 10.1101/2022.04.06.487342

**Authors:** Ryan C. Vignogna, Mariateresa Allocca, Maria Monticelli, Joy W. Norris, Richard Steet, Giuseppina Andreotti, Ethan O. Perlstein, Gregory I. Lang

## Abstract

The most common cause of human congenital disorders of glycosylation (CDG) are mutations in the phosphomannomutase gene *PMM2*, which affect protein *N*-linked glycosylation. The yeast gene *SEC53* encodes a nearly-identical homolog of human *PMM2*. We evolved 384 populations of yeast harboring one of two human-disease-associated alleles, *sec53*-V238M and *sec53*-F126L, or wild-type *SEC53*. We find that after 1,000 generations, most populations compensate for the slow-growth phenotype associated with the *sec53* human-disease-associated alleles. Through whole-genome sequencing we identify compensatory mutations, including known *SEC53* genetic interactors. We observe an enrichment of compensatory mutations in other genes whose human homologs are associated with Type 1 CDG, including *PGM1*, which encodes the minor isoform of phosphoglucomutase in yeast. By genetic reconstruction, we show that evolved *pgm1* mutations are dominant and allele-specific genetic interactors that restore both protein glycosylation and growth of yeast harboring the *sec53*-V238M allele. Finally, we characterize the enzymatic activity of purified Pgm1 mutant proteins. We find that reduction, but not elimination, of Pgm1 activity best compensates for the deleterious phenotypes associated with the *sec53*-V238M allele. Broadly, our results demonstrate the power of experimental evolution as a tool for identifying genes and pathways that compensate for human-disease associated alleles.
