## Supplemental Data 20 for "Experimental evolution of phosphomannomutase-deficient yeast reveals compensatory mutations in a phosphoglucomutase"

### Sheet: Log Likelihood
					Segregation of large colony
	SEC53/sec53*	PGM1/pgm1*	Spore Viability		4:0	3:1	2:2	1:3	0:4
	WT	WT	0.975		9	1	0	0	0
	WT	R64C	0.925		8	1	1	0	0
	WT	T231A	1		10	0	0	0	0
	WT	D295N	0.975		9	1	0	0	0
	WT	G514C	1		10	0	0	0	0
	WT	T521K	0.975		9	1	0	0	0
	WT	delete	1		10	0	0	0	0
	WT	S120A	1		10	0	0	0	0
											P{data|sup}	P{data|~sup}
	Expectation	Suppressed	0.75		1.66667	6.66667	1.66667	0	0		0.000167325	9.52934e-26	21.2445
	Expectation	Not suppressed	0.5		0	0	10	0	0		1.67035e-08	0.960904	-7.75987
		Error	0.01		0.166833	0.664345	0.166833	0.000995025	0.000995025
					0.000995025	0.000995025	0.99602	0.000995025	0.000995025
					Segregation of large colony															Segregation of large colony
	SEC53/sec53*	PGM1/pgm1*	Spore Viability		4:0	3:1	2:2	1:3	0:4		P{data|sup}	P{data|~sup}	log likelihood			SEC53/sec53*	PGM1::PGM1/PGM1::pgm1*	Spore Viability		4:0	3:1	2:2	1:3	0:4		P{data|sup}	P{data|~sup}	log likelihood
	V238M	WT	0.45		0	0	8	2	0		5.94173e-13	9.58985e-07	-6.2079			V238M	WT	0.5		0	1	8	1	0		3.9671e-10	9.58985e-07	-3.38334
	V238M	R64C	0.75		1	8	1	0	0		0.00105611	9.52299e-28	24.0449	Suppressed		V238M	R64C	0.75		4	2	4	0	0		2.6487e-07	9.55159e-19	11.443	Suppressed
	V238M	T231A	0.95		8	2	0	0	0		2.6487e-07	9.51348e-31	23.4447	Suppressed		V238M	T231A	0.825		5	3	2	0	0		1.05474e-06	9.53252e-25	18.0439	Suppressed
	V238M	D295N	0.725		1	7	2	0	0		0.000265215	9.53252e-25	20.4444	Suppressed		V238M	D295N	0.625		2	2	5	1	0		1.57974e-09	9.56114e-16	6.21808	Suppressed
	V238M	G514C	0.5		0	0	10	0	0		1.67035e-08	0.960904	-7.75987			V238M	G514C	0.775		3	5	2	0	0		1.67252e-05	9.53252e-25	19.2442	Suppressed
	V238M	T521K	0.775		1	9	0	0	0		0.00420556	9.51348e-31	27.6455	Suppressed		V238M	T521K	0.775		2	7	1	0	0		0.000265215	9.52299e-28	23.4448	Suppressed
	V238M	delete	0.65		3	3	2	1	1		3.75191e-11	9.53252e-25	13.595	Suppressed		V238M	delete	0.5		0	0	10	0	0		1.67035e-08	0.960904	-7.75987
	V238M	S120A	0.675		0	8	1	1	0		6.29888e-06	9.52299e-28	21.8205	Suppressed		V238M	S120A	0.625		2	3	3	2	0		3.75191e-11	9.54205e-22	10.5946	Suppressed
	F126L	WT	0.5		0	0	10	0	0		1.67035e-08	0.960904	-7.75987			F126L	WT	0.5		0	0	10	0	0		1.67035e-08	0.960904	-7.75987
	F126L	R64C	0.55		0	2	8	0	0		2.6487e-07	9.58985e-07	-0.558779			F126L	R64C	0.475		0	0	9	1	0		9.96231e-11	0.000959944	-6.98389
	F126L	T231A	0.475		0	0	9	1	0		9.96231e-11	0.000959944	-6.98389			F126L	T231A	0.525		0	1	9	0	0		6.6515e-08	0.000959944	-4.15933
	F126L	D295N	0.775		2	7	1	0	0		0.000265215	9.52299e-28	23.4448	Suppressed		F126L	D295N	0.5		0	0	10	0	0		1.67035e-08	0.960904	-7.75987
	F126L	G514C	0.6		1	3	5	1	0		6.2907e-09	9.56114e-16	6.81819	Suppressed		F126L	G514C	0.475		0	0	9	1	0		9.96231e-11	0.000959944	-6.98389
	F126L	T521K	0.65		1	6	2	0	1		3.97226e-07	9.53252e-25	17.6198	Suppressed		F126L	T521K	0.475		0	0	9	1	0		9.96231e-11	0.000959944	-6.98389
	F126L	delete	0.85		4	6	0	0	0		6.66016e-05	9.51348e-31	25.8451	Suppressed		F126L	delete	0.475		0	1	8	0	1		3.9671e-10	9.58985e-07	-3.38334
	F126L	S120A	0.5		0	3	4	3	0		2.23772e-13	9.55159e-19	5.36973	Suppressed		F126L	S120A	0.5		0	0	10	0	0		1.67035e-08	0.960904	-7.75987
			Error Value		0.01	0.1	0.2	0.5	1
	SEC53/sec53*	PGM1/pgm1*	Spore Viability
	V238M	WT	0.45		-6.2079	-6.05733	-5.90027	-5.48318	-4.92339		No Suppression
	V238M	R64C	0.75		24.0449	15.133	12.5182	9.2022	6.8874		Suppressed
	V238M	T231A	0.95		23.4447	13.638	10.8317	7.40727	5.17696		Suppressed
	V238M	D295N	0.725		20.4444	12.5454	10.245	7.36046	5.38737		Suppressed
	V238M	G514C	0.7		16.8438	9.9579	7.97173	5.51871	3.88734		Suppressed
	V238M	T521K	0.775		27.6455	17.7205	14.7915	11.0439	8.38743		Suppressed
	V238M	delete	0.65		13.595	7.71825	6.04219	4.00871	2.70088		Suppressed
	V238M	S120A	0.675		21.8205	13.8858	11.5482	8.56538	6.46143		Suppressed
	F126L	WT	0.5		-7.75987	-7.57167	-7.37533	-6.85397	-6.15424		No Suppression
	F126L	R64C	0.55		-0.558779	-2.39658	-2.82884	-3.17048	-3.15418		No Suppression
	F126L	T231A	0.475		-6.98389	-6.8145	-6.6378	-6.16857	-5.53882		No Suppression
	F126L	D295N	0.775		23.4448	14.5498	11.9526	8.68268	6.42876		Suppressed
	F126L	G514C	0.6		6.81819	2.95245	1.88952	0.678878	0.00266871		Suppressed
	F126L	T521K	0.65		17.6198	10.7151	8.70927	6.20411	4.50276		Suppressed
	F126L	delete	0.85		25.8451	15.9709	13.0944	9.48537	7.01151		Suppressed
	F126L	S120A	0.5		5.36973	2.46246	1.65701	0.727453	0.192124		Suppressed
	SEC53/sec53*	PGM1::PGM1/PGM1::pgm1*	Spore Viability
	V238M	WT	0.5		-3.38334	-4.22696	-4.36455	-4.32683	-4.03879		No Suppression
	V238M	R64C	0.75		11.443	5.6207	4.00145	2.11839	1.01139		Suppressed
	V238M	T231A	0.825		18.0439	10.2126	7.98226	5.28236	3.55282		Suppressed
	V238M	D295N	0.625		6.21808	2.36923	1.32384	0.159353	-0.455969		Suppressed
	V238M	G514C	0.775		19.2442	11.379	9.11362	6.32141	4.47009		Suppressed
	V238M	T521K	0.775		23.4448	14.5498	11.9526	8.68268	6.42876		Suppressed
	V238M	delete	0.5		-7.75987	-7.57167	-7.37533	-6.85397	-6.15424		No Suppression
	V238M	S120A	0.625		10.5946	5.71393	4.33462	2.68649	1.65949		Suppressed
	F126L	WT	0.5		-7.75987	-7.57167	-7.37533	-6.85397	-6.15424		No Suppression
	F126L	R64C	0.475		-6.98389	-6.8145	-6.6378	-6.16857	-5.53882		No Suppression
	F126L	T231A	0.525		-4.15933	-4.98413	-5.10208	-5.01223	-4.65421		No Suppression
	F126L	D295N	0.5		-7.75987	-7.57167	-7.37533	-6.85397	-6.15424		No Suppression
	F126L	G514C	0.475		-6.98389	-6.8145	-6.6378	-6.16857	-5.53882		No Suppression
	F126L	T521K	0.475		-6.98389	-6.8145	-6.6378	-6.16857	-5.53882		No Suppression
	F126L	delete	0.475		-3.38334	-4.22696	-4.36455	-4.32683	-4.03879		No Suppression
	F126L	S120A	0.5		-7.75987	-7.57167	-7.37533	-6.85397	-6.15424		No Suppression
