## Supplemental Dataset 2 for "Experimental evolution of phosphomannomutase-deficient yeast reveals compensatory mutations in a phosphoglucomutase"

### Sheet: Establishing Priors
	Known to be Loss-of-Function			Known to be not Loss-of-Function				Mutational specrtum for LOF mutations
	ACE2	Autodiploids		CNE1	Haploids				URA3	CAN1	haploid	autodiploid	total
	CTS1	Autodiploids		GAS1	Haploids			Total Mutations	207	227	49	32	515
	ROT2	Haploids		KEG1	Haploids			Missense	103	80	21	10	214
	YUR1	Haploids		KRE5	Haploids			Nonsense	64	70	16	14	164
	STE11	Haploids		KRE6	Haploids & Autodiploids			Frameshift	40	77	12	8	137
	STE12	Haploids		STE4	Autodiploids
	STE4	Haploids						P{mis|LOF}	0.497585	0.352423	0.428571	0.3125	0.415534
	STE5	Haploids						P{non|LOF}	0.309179	0.30837	0.326531	0.4375	0.318447
	IRA1	Haploids & Autodiploids						P{frashft|LOF}	0.193237	0.339207	0.244898	0.25	0.266019
	IRA2	Haploids & Autodiploids
								Mutational specrtum for non-LOF mutations
	10/16	0.625		6/16	0.375				haploid	autodiploid	total
								Total Mutations	13	26	39
								Missense	13	21	34
	mis	missense						Nonsense	0	4	4
	non	nonsense						Frameshift	0	1	1
	frashft	frameshift
	nfs	nonsense/frameshift						P{mis|LOF}	1	0.807692	0.871795
	LOF	loss-of-function						P{non|LOF}	0	0.153846	0.102564
	nLOF	not-loss-of-function						P{frashft|LOF}	0	0.0384615	0.025641
	Haploid Dataset
	Lang et al., 2013 (doi: 10.1038/nature12344)
	Autodiploid Dataset
	Fisher et al., 2018 (doi: 10.1371/journal.pgen.1007396)
	URA3/CAN1 Dataset
	Lang and Murray, 2008 (doi: 10.1534/genetics.107.071506)

### Sheet: sec53-V238M
Establishing Priors							LOF Post. Prob. > 0.9	AOF Post. Prob. > 0.9	Unclear
P{mis|LOF}	0.415534	H1: LOF					3	3	19
P{nfs|LOF}	0.584466	H1: LOF
P{mis|nLOF}	0.871795	H2: non-LOF
P{nfs|nLOF}	0.128205	H2: non-LOF
P{LOF}	0.625	Prior Probability (Hypothesis 1: Selection is for LOF)
P{non-LOF}	0.375	Prior Probability (Hypothesis 2: Selection is for non-LOF)
Experiment	Gene Name	total	missense	nonsense & frameshift	Cond. Prob. P{data|H1}	Cond. Prob. P{data|H2}	Joint Prob. (H1)	Joint Prob. (H2)	Posterior Prob. (H1)	Posterior Prob. (H2)
sec53-V238M	YNL011C	7	7	0	0.00213917	0.382737	0.00133698	0.143526	0.00922927	0.990771
sec53-V238M	PGM1	5	5	0	0.0123889	0.503584	0.00774306	0.188844	0.0393875	0.960613
sec53-V238M	IRA2	4	1	3	0.082963	0.00183709	0.0518519	0.000688909	0.986888	0.0131119
sec53-V238M	ITR2	4	4	0	0.0298144	0.57764	0.018634	0.216615	0.0792097	0.92079
sec53-V238M	RDR1	3	3	0	0.0717496	0.662587	0.0448435	0.24847	0.152886	0.847114
sec53-V238M	UBP3	3	2	1	0.100919	0.0974393	0.0630743	0.0365397	0.633187	0.366813
sec53-V238M	ALG9	2	2	0	0.172668	0.760026	0.107918	0.28501	0.274651	0.725349
sec53-V238M	BRE5	2	1	1	0.242865	0.111769	0.151791	0.0419132	0.783623	0.216377
sec53-V238M	FAB1	2	2	0	0.172668	0.760026	0.107918	0.28501	0.274651	0.725349
sec53-V238M	FKS1	2	2	0	0.172668	0.760026	0.107918	0.28501	0.274651	0.725349
sec53-V238M	FLO9	2	2	0	0.172668	0.760026	0.107918	0.28501	0.274651	0.725349
sec53-V238M	HAP1	2	2	0	0.172668	0.760026	0.107918	0.28501	0.274651	0.725349
sec53-V238M	LRG1	2	2	0	0.172668	0.760026	0.107918	0.28501	0.274651	0.725349
sec53-V238M	MLS1	2	2	0	0.172668	0.760026	0.107918	0.28501	0.274651	0.725349
sec53-V238M	PDR15	2	2	0	0.172668	0.760026	0.107918	0.28501	0.274651	0.725349
sec53-V238M	RAD5	2	2	0	0.172668	0.760026	0.107918	0.28501	0.274651	0.725349
sec53-V238M	REG1	2	0	2	0.341601	0.0164366	0.2135	0.00616371	0.97194	0.0280597
sec53-V238M	RPN5	2	0	2	0.341601	0.0164366	0.2135	0.00616371	0.97194	0.0280597
sec53-V238M	SKM1	2	2	0	0.172668	0.760026	0.107918	0.28501	0.274651	0.725349
sec53-V238M	SRP1	2	1	1	0.242865	0.111769	0.151791	0.0419132	0.783623	0.216377
sec53-V238M	SUR1	2	1	1	0.242865	0.111769	0.151791	0.0419132	0.783623	0.216377
sec53-V238M	UPC2	2	1	1	0.242865	0.111769	0.151791	0.0419132	0.783623	0.216377
sec53-V238M	VIP1	2	2	0	0.172668	0.760026	0.107918	0.28501	0.274651	0.725349
sec53-V238M	VRG4	2	2	0	0.172668	0.760026	0.107918	0.28501	0.274651	0.725349
sec53-V238M	YIL169C	2	2	0	0.172668	0.760026	0.107918	0.28501	0.274651	0.725349

### Sheet: sec53-F126L
Establishing Priors							LOF Post. Prob. > 0.9	AOF Post. Prob. > 0.9	Unclear
P{mis|LOF}	0.415534	H1: LOF					3	0	9
P{nfs|LOF}	0.584466	H1: LOF
P{mis|nLOF}	0.871795	H2: non-LOF
P{nfs|nLOF}	0.128205	H2: non-LOF
P{LOF}	0.625	Prior Probability (Hypothesis 1: Selection is for LOF)
P{non-LOF}	0.375	Prior Probability (Hypothesis 2: Selection is for non-LOF)
Experiment	Gene Name	total	missense	nonsense & frameshift	Cond. Prob. P{data|H1}	Cond. Prob. P{data|H2}	Joint Prob. (H1)	Joint Prob. (H2)	Posterior Prob. (H1)	Posterior Prob. (H2)
sec53-F126L	GPB1	5	2	3	0.0344739	0.00160157	0.0215462	0.000600587	0.972882	0.0271185
sec53-F126L	IRA1	5	2	3	0.0344739	0.00160157	0.0215462	0.000600587	0.972882	0.0271185
sec53-F126L	YKL023W	5	0	5	0.0682019	3.46359e-05	0.0426262	1.29885e-05	0.999695	0.000304614
sec53-F126L	IRA2	4	3	1	0.0419352	0.0849471	0.0262095	0.0318551	0.451385	0.548615
sec53-F126L	KRE6	3	3	0	0.0717496	0.662587	0.0448435	0.24847	0.152886	0.847114
sec53-F126L	PFK2	3	3	0	0.0717496	0.662587	0.0448435	0.24847	0.152886	0.847114
sec53-F126L	UBP3	3	3	0	0.0717496	0.662587	0.0448435	0.24847	0.152886	0.847114
sec53-F126L	PDR5	2	2	0	0.172668	0.760026	0.107918	0.28501	0.274651	0.725349
sec53-F126L	RIF1	2	2	0	0.172668	0.760026	0.107918	0.28501	0.274651	0.725349
sec53-F126L	ROM2	2	2	0	0.172668	0.760026	0.107918	0.28501	0.274651	0.725349
sec53-F126L	SSE2	2	1	1	0.242865	0.111769	0.151791	0.0419132	0.783623	0.216377
sec53-F126L	UBR1	2	2	0	0.172668	0.760026	0.107918	0.28501	0.274651	0.725349

### Sheet: SEC53-WT
Establishing Priors							LOF Post. Prob. > 0.9	AOF Post. Prob. > 0.9	Unclear
P{mis|LOF}	0.415534	H1: LOF					5	0	4
P{nfs|LOF}	0.584466	H1: LOF
P{mis|nLOF}	0.871795	H2: non-LOF
P{nfs|nLOF}	0.128205	H2: non-LOF
P{LOF}	0.625	Prior Probability (Hypothesis 1: Selection is for LOF)
P{non-LOF}	0.375	Prior Probability (Hypothesis 2: Selection is for non-LOF)
Experiment	Gene Name	total	missense	nonsense & frameshift	Cond. Prob. P{data|H1}	Cond. Prob. P{data|H2}	Joint Prob. (H1)	Joint Prob. (H2)	Posterior Prob. (H1)	Posterior Prob. (H2)
SEC53-WT	AXL2	3	1	2	0.141947	0.0143293	0.0887166	0.00537349	0.94289	0.05711
SEC53-WT	IRA1	3	1	2	0.141947	0.0143293	0.0887166	0.00537349	0.94289	0.05711
SEC53-WT	IRA2	3	1	2	0.141947	0.0143293	0.0887166	0.00537349	0.94289	0.05711
SEC53-WT	CHD1	2	0	2	0.341601	0.0164366	0.2135	0.00616371	0.97194	0.0280597
SEC53-WT	ISU1	2	2	0	0.172668	0.760026	0.107918	0.28501	0.274651	0.725349
SEC53-WT	STE11	2	2	0	0.172668	0.760026	0.107918	0.28501	0.274651	0.725349
SEC53-WT	STE4	2	0	2	0.341601	0.0164366	0.2135	0.00616371	0.97194	0.0280597
SEC53-WT	STE5	2	2	0	0.172668	0.760026	0.107918	0.28501	0.274651	0.725349
SEC53-WT	WHI2	2	1	1	0.242865	0.111769	0.151791	0.0419132	0.783623	0.216377
